# The effect of waning on antibody levels and memory B cell recall following SARS-CoV-2 infection or vaccination

**DOI:** 10.1101/2022.03.16.484099

**Authors:** David Forgacs, Vanessa S. Moraes, Hannah B. Hanley, Jasper L. Gattiker, Alexandria M. Jefferson, Ted M. Ross

**Author notes:** To whom correspondence shall be addressed: Ted M. Ross, Ph.D., Center for Vaccines and Immunology, University of Georgia, 501 D.W. Brooks Drive, CVI Room 1504, Athens, GA 30602.

## Abstract

As of March 2022, there have been over 450 million reported SARS-CoV-2 cases worldwide, and more than 4 billion people have received their primary series of a COVID-19 vaccine. In order to longitudinally track SARS-CoV-2 antibody levels in people after vaccination or infection, a large-scale COVID-19 sero-surveillance progam entitled SPARTA (SeroPrevalence and Respiratory Tract Assessment) was established early in the pandemic. Anti-RBD antibody levels were tracked in more than 1,000 people. There was no significant decrease in antibody levels during the first 14 months after infection in unvaccinated participants, however, significant waning of antibody levels was observed following vaccination, regardless of previous infection status. Moreover, participants who were pre-immune to SARS-CoV-2 prior to vaccination seroconverted to significantly higher antibody levels, and antibodies were maintained at significantly higher levels than in previously infected, unvaccinated participants. This pattern was entirely due to differences in the magnitude of the initial seroconversion event, and the rate of antibody waning was not significantly different based on the pre-immune status. Participants who received a third (booster) dose of an mRNA vaccine not only increased their anti-RBD antibody levels ∼14-fold, but they also had ∼3 times more anti-RBD antibodies compared to the peak of their antibody levels after receiving their primary vaccine series. In order to ascertain whether the presence of serum antibodies is important for long-term seroprotection, PBMCs from 13 participants who lost all detectable circulating antibodies after vaccination or infection were differentiated into memory cells *in vitro*. There was a significant recall of memory B cells in the absence of serum antibodies in 70% of the vaccinated participants, but not in any of the infected participants. Therefore, there is a strong connection between anti-RBD antibody levels and the effectiveness of memory B cell recall.
