## Supplementary material for "The effect of waning on antibody levels and memory B cell recall following SARS-CoV-2 infection or vaccination": Table S2

### Sheet: Sheet1
Group	ID	Age	Gender	Race	Ethnicity	BMI	Relevant comorbidities
Normal responders	CVI-004	40	F	White	Not Hispanic or Latino	46.1	N/A
	P-073	30	F	White	Not Hispanic or Latino	26	N/A
Non-responders	CTR-351	27	M	American Indian/Alaska Native	Hispanic or Latino	29	multiple sclerosis (taking Ocrevus)
	CVI-499	75	M	White	Not Hispanic or Latino	25	chronic lymphocytic leukemia
	CVI-623	80	M	White	Not Hispanic or Latino	24	N/A
	CVI-732	83	M	White	Not Hispanic or Latino		rheumatoid arthritis (taking Prednisone and rituximab)
Lost seroprotection post- vaccination	CVI-237	24	F	White	Not Hispanic or Latino	31.2	N/A
	CVI-313	40	F	White	Not Hispanic or Latino	45.3	Hashimoto's disease
	CVI-519	74	M	White	Not Hispanic or Latino	29.6	N/A
	MHC-031	68	F	White	Not Hispanic or Latino	31.9	Crohn's disease, arthritis (taking Humira)
	P-055	26	F	American Indian/Alaska Native	Not Hispanic or Latino	23.1	N/A
	P-068	25	F	White	Not Hispanic or Latino	30.3	arthritis (taking Humira)
	P-134	69	M	White	Not Hispanic or Latino	25.9	rheumatoid arthritis (taking Methotrexate)
	STM-064	55	F	White	Not Hispanic or Latino	36.9	asthma (taking Dupixent)
	CTR-212	58	F	White	Not Hispanic or Latino	32.7	N/A
	CVI-256	81	F	White	Not Hispanic or Latino	21	N/A
Lost seroprotection post-infection	P-164	55	F	White	Not Hispanic or Latino	22.7	asymptomatic SARS-CoV-2 infection
	VTH-002	37	M	White	Not Hispanic or Latino	29.6	asymptomatic SARS-CoV-2 infection
	P-014	63	F	White	Not Hispanic or Latino	22.1	asymptomatic SARS-CoV-2 infection
