## Supplementary material for "The effect of waning on antibody levels and memory B cell recall following SARS-CoV-2 infection or vaccination": Table S3

### Sheet: BMC data
	Frequency								Count
	Sample	CD19+	CD20+	Bmem	IgG+	IgM+	Plasmablasts		CD19+	CD20+	Bmem	IgG+	IgM+	Plasmablasts
	CVI-237	15.2	94.9	10.9	13.2	54.4	0.12		15495	14704	1601	212	871	19
	CVI-313	21.9	98.5	25.2	15.1	57.1	0.11		103914	102335	25815	3909	14742	111
	CVI-519	18.6	98.2	15.5	8.66	49.4	0.22		25534	25069	3891	337	1921	56
	CVI-732	0	0	0	0	0	0		0	0	0	0	0	0
	MHC-031	25.1	94	65.9	7.18	38.7	0.34		40465	38033	25080	1801	9695	136
	P-068	21	98.5	25.4	10.1	52.9	0.3		72889	71788	18199	1835	9620	218
	P-134	15.3	97.3	8.83	20.6	20	0.068		32395	31529	2783	574	557	22
